# A role for prefoldins in H2A.Z deposition in *Arabidopsis*

**DOI:** 10.1101/2021.01.07.425797

**Authors:** Cristina Marí-Carmona, Javier Forment, Miguel A. Blázquez, David Alabadí

## Abstract

The prefoldin complex (PFDc) participates in cellular proteostasis in eukaryotes by acting as cochaperone of the chaperonin CTT. This role is mainly exerted in the cytoplasm where it contributes to the correct folding of client proteins, thus preventing them to form aggregations and cellular damage. Several reports indicate, however, that they also play a role in transcriptional regulation in the nucleus in several model species. In this work, we have investigated how extended is the role of PFDs in nuclear processes by inspecting their interactome and their coexpression networks in yeast, fly, and humans. The analysis indicates that they may perform extensive, conserved functions in nuclear processes. The construction of the predicted interactome for *Arabidopsis* PFDs, based on the ortholog interactions, has allowed us to identify many putative PFD interactors linking them to unanticipated processes, such as chromatin remodeling. Based on this analysis, we have investigated the role of PFDs in H2A.Z deposition through their interaction with the chromatin remodeling complex SWR1c. Our results show that PFDs have a positive effect on SWR1c, which is reflected in defects in H2A.Z deposition in hundreds of genes in seedlings defective in PFD3 and PFD5 activities.
