## Supplementary File 3 for "A role for prefoldins in H2A.Z deposition in *Arabidopsis*"

### Sheet: Fly orthologs
	SYMBOL
FBgn0000042	Act5C
FBgn0000482	dor
FBgn0001216	Hsc70-1
FBgn0001230	Hsp68
FBgn0004638	drk
FBgn0010348	Arf79F
FBgn0010741	Pfdn2
FBgn0011745	Arp1
FBgn0015283	Rpn10
FBgn0027083	MetRS-m
FBgn0030086	CCT2
FBgn0031776	Pfdn1
FBgn0034651	CG15676
FBgn0035603	Pfdn4
FBgn0036918	Pfdn6
FBgn0038976	Pfdn5
FBgn0264694	Pfdn3

### Sheet: Human orthologs
GENE	SYMBOL
58	ACTA1
70	ACTC1
217	ALDH2
219	ALDH1B1
875	CBS
1639	DCTN1
2058	EPRS
2617	GARS
2673	GFPT1
2872	MKNK2
2935	GSPT1
3035	HARS
3065	HDAC1
3376	IARS
3842	TNPO1
4171	MCM2
4215	MAP3K3
5162	PDHB
5201	PFDN1
5202	PFDN2
5203	PFDN4
5204	PFDN5
5496	PPM1G
5506	PPP1R3A
5516	PPP2CB
5530	PPP3CA
5597	MAPK6
5598	MAPK7
5631	PRPS1
5704	PSMC4
5859	QARS
6453	ITSN1
6652	SORD
7283	TUBG1
7411	VBP1
7415	VCP
7511	XPNPEP1
7846	TUBA1A
7871	SLMAP
8945	BTRC
9097	USP14
9701	PPP6R2
9919	SEC16A
10095	ARPC1B
10300	KATNB1
10403	NDC80
10427	SEC24B
10471	PFDN6
10594	PRPF8
22870	PPP6R1
23063	WAPAL
23291	FBXW11
23588	KLHDC2
25885	POLR1A
27079	RPUSD2
27131	SNX5
28964	GIT1
51003	MED31
51760	SYT17
51763	INPP5K
53632	PRKAG3
55605	KIF21A
55699	IARS2
58490	RPRD1B
60682	SMAP1
64083	GOLPH3
64374	SIL1
79090	TRAPPC6A
79960	JADE1
80324	PUS1
84231	TRAF7
112714	TUBA3E
113251	LARP4
132320	SCLT1
170082	TCEANC
348180	CTU2
349136	WDR86
646817	SETSIP
