## Supplementary File 2 for "A role for prefoldins in H2A.Z deposition in *Arabidopsis*"

### Sheet: cellular component
GO Term	p.val (Holm-Bonferroni)	Genes	GO ID
intracellular	7.47533e-05	Q0070,YAL001C,YAL005C,YAL011W,YAL016W,YAL018C,YAL021C,YAL023C,YAL024C,YAL029C,YAL034C,YAL038W,YAL043C,YAL053W,YAR018C,YAR035W,YBL004W,YBL005W,YBL007C,YBL011W,YBL013W,YBL021C,YBL023C,YBL033C,YBL034C,YBL037W,YBL046W,YBL052C,YBL054W,YBL055C,YBL058W,YBL063W,YBL076C,YBL085W,YBL105C,YBR011C,YBR017C,YBR020W,YBR023C,YBR025C,YBR030W,YBR041W,YBR055C,YBR057C,YBR060C,YBR084W,YBR088C,YBR101C,YBR114W,YBR118W,Y…	GO:0005622
nucleus	149.807	YAL001C,YAL005C,YAL011W,YAL016W,YAL021C,YAL034C,YAL043C,YAR018C,YBL004W,YBL005W,YBL007C,YBL021C,YBL023C,YBL033C,YBL034C,YBL046W,YBL052C,YBL054W,YBL058W,YBL063W,YBL105C,YBR011C,YBR017C,YBR030W,YBR055C,YBR057C,YBR060C,YBR088C,YBR114W,YBR136W,YBR142W,YBR150C,YBR151W,YBR154C,YBR160W,YBR198C,YBR211C,YBR231C,YBR242W,YBR245C,YBR257W,YBR275C,YCL024W,YCL035C,YCL050C,YCR016W,YCR033W,YCR057C,YCR059C,YCR060W…	GO:0005634
intracellular organelle	419.502	Q0070,YAL001C,YAL005C,YAL011W,YAL016W,YAL018C,YAL021C,YAL023C,YAL029C,YAL034C,YAL043C,YAL053W,YAR018C,YAR035W,YBL004W,YBL005W,YBL007C,YBL011W,YBL013W,YBL021C,YBL023C,YBL033C,YBL034C,YBL037W,YBL046W,YBL052C,YBL054W,YBL058W,YBL063W,YBL085W,YBL105C,YBR011C,YBR017C,YBR023C,YBR025C,YBR030W,YBR041W,YBR055C,YBR057C,YBR060C,YBR084W,YBR088C,YBR101C,YBR114W,YBR118W,YBR128C,YBR131W,YBR136W,YBR142W,YBR143C,Y…	GO:0043229
organelle	11166.5	Q0070,YAL001C,YAL005C,YAL011W,YAL016W,YAL018C,YAL021C,YAL023C,YAL029C,YAL034C,YAL043C,YAL053W,YAR018C,YAR035W,YBL004W,YBL005W,YBL007C,YBL011W,YBL013W,YBL021C,YBL023C,YBL033C,YBL034C,YBL037W,YBL046W,YBL052C,YBL054W,YBL058W,YBL063W,YBL085W,YBL105C,YBR011C,YBR017C,YBR023C,YBR025C,YBR030W,YBR041W,YBR055C,YBR057C,YBR060C,YBR084W,YBR088C,YBR101C,YBR114W,YBR118W,YBR128C,YBR131W,YBR136W,YBR142W,YBR143C,Y…	GO:0043226
protein-containing complex	5613.42	Q0070,YAL001C,YAL005C,YAL011W,YAL016W,YAL021C,YAL023C,YAL029C,YAL034C,YAL043C,YBL004W,YBL007C,YBL021C,YBL023C,YBL037W,YBL046W,YBL052C,YBL054W,YBL063W,YBR017C,YBR055C,YBR057C,YBR060C,YBR088C,YBR114W,YBR128C,YBR131W,YBR143C,YBR154C,YBR160W,YBR171W,YBR191W,YBR198C,YBR211C,YBR231C,YBR234C,YBR245C,YBR251W,YBR257W,YBR267W,YBR275C,YCL037C,YCR003W,YCR033W,YCR057C,YCR059C,YCR060W,YCR084C,YDL002C,YDL013W,Y…	GO:0032991
non-membrane-bounded organelle	259506	YAL011W,YAL016W,YAL018C,YAL021C,YAL029C,YAR018C,YBL004W,YBL007C,YBL023C,YBL034C,YBL052C,YBL054W,YBL063W,YBL105C,YBR025C,YBR041W,YBR057C,YBR060C,YBR088C,YBR118W,YBR142W,YBR143C,YBR154C,YBR160W,YBR191W,YBR198C,YBR211C,YBR231C,YBR234C,YBR245C,YBR251W,YBR257W,YBR260C,YBR275C,YCL014W,YCL024W,YCL037C,YCR003W,YCR016W,YCR033W,YCR057C,YDL002C,YDL013W,YDL014W,YDL028C,YDL056W,YDL058W,YDL074C,YDL075W,YDL126C…	GO:0043228
intracellular non-membrane-bounded organelle	259506	YAL011W,YAL016W,YAL018C,YAL021C,YAL029C,YAR018C,YBL004W,YBL007C,YBL023C,YBL034C,YBL052C,YBL054W,YBL063W,YBL105C,YBR025C,YBR041W,YBR057C,YBR060C,YBR088C,YBR118W,YBR142W,YBR143C,YBR154C,YBR160W,YBR191W,YBR198C,YBR211C,YBR231C,YBR234C,YBR245C,YBR251W,YBR257W,YBR260C,YBR275C,YCL014W,YCL024W,YCL037C,YCR003W,YCR016W,YCR033W,YCR057C,YDL002C,YDL013W,YDL014W,YDL028C,YDL056W,YDL058W,YDL074C,YDL075W,YDL126C…	GO:0043232
chromosome	2.71809e+08	YAL011W,YBL023C,YBL034C,YBL052C,YBL054W,YBR060C,YBR088C,YBR198C,YBR211C,YBR231C,YBR245C,YBR275C,YCR033W,YDL002C,YDL013W,YDL028C,YDL056W,YDL074C,YDL126C,YDL156W,YDL188C,YDR026C,YDR043C,YDR138W,YDR190C,YDR207C,YDR227W,YDR285W,YDR289C,YDR303C,YDR334W,YDR419W,YDR440W,YDR485C,YEL061C,YER018C,YER147C,YER164W,YFL008W,YFL013C,YFL039C,YGL058W,YGL061C,YGL090W,YGL131C,YGL133W,YGL201C,YGL244W,YGL252C,YHR031C…	GO:0005694
membrane-bounded organelle	5.14155e+07	Q0070,YAL001C,YAL005C,YAL011W,YAL016W,YAL021C,YAL023C,YAL029C,YAL034C,YAL043C,YAL053W,YAR018C,YAR035W,YBL004W,YBL005W,YBL007C,YBL011W,YBL013W,YBL021C,YBL023C,YBL033C,YBL034C,YBL037W,YBL046W,YBL052C,YBL054W,YBL058W,YBL063W,YBL085W,YBL105C,YBR011C,YBR017C,YBR023C,YBR030W,YBR041W,YBR055C,YBR057C,YBR060C,YBR084W,YBR088C,YBR101C,YBR114W,YBR118W,YBR128C,YBR131W,YBR136W,YBR142W,YBR150C,YBR151W,YBR154C,Y…	GO:0043227
nuclear lumen	9.05406e+07	YAL011W,YAL021C,YAL034C,YAL043C,YBL004W,YBL023C,YBL034C,YBL052C,YBL054W,YBR057C,YBR060C,YBR142W,YBR154C,YBR198C,YBR211C,YBR231C,YBR245C,YBR257W,YBR275C,YCR016W,YCR033W,YCR057C,YDL002C,YDL014W,YDL028C,YDL056W,YDL074C,YDL140C,YDL156W,YDL188C,YDR026C,YDR043C,YDR060W,YDR138W,YDR156W,YDR190C,YDR207C,YDR227W,YDR280W,YDR285W,YDR289C,YDR299W,YDR301W,YDR303C,YDR334W,YDR359C,YDR365C,YDR412W,YDR449C,YDR457W…	GO:0031981
intracellular membrane-bounded organelle	5.21554e+08	Q0070,YAL001C,YAL005C,YAL011W,YAL016W,YAL021C,YAL023C,YAL029C,YAL034C,YAL043C,YAL053W,YAR018C,YAR035W,YBL004W,YBL005W,YBL007C,YBL011W,YBL013W,YBL021C,YBL023C,YBL033C,YBL034C,YBL046W,YBL052C,YBL054W,YBL058W,YBL063W,YBL085W,YBL105C,YBR011C,YBR017C,YBR023C,YBR030W,YBR041W,YBR055C,YBR057C,YBR060C,YBR084W,YBR088C,YBR101C,YBR114W,YBR118W,YBR128C,YBR131W,YBR136W,YBR142W,YBR150C,YBR151W,YBR154C,YBR160W,Y…	GO:0043231
nuclear chromosome	8.15198e+08	YAL011W,YBL023C,YBL034C,YBL052C,YBL054W,YBR060C,YBR198C,YBR211C,YBR231C,YBR245C,YBR275C,YCR033W,YDL002C,YDL028C,YDL056W,YDL074C,YDL156W,YDL188C,YDR043C,YDR190C,YDR207C,YDR227W,YDR285W,YDR289C,YDR303C,YDR334W,YDR485C,YEL061C,YER018C,YER147C,YER164W,YFL008W,YFL013C,YFL039C,YGL058W,YGL061C,YGL090W,YGL131C,YGL133W,YGL201C,YHR031C,YIL031W,YIL073C,YIL112W,YIL126W,YIL144W,YIR008C,YJL074C,YJL115W,YJL184W…	GO:0000228
supramolecular complex	7830714877180553	YAL021C,YAL029C,YBL034C,YBL063W,YBL105C,YBR025C,YBR143C,YBR160W,YBR211C,YCL037C,YDL013W,YDL028C,YDL140C,YDL160C,YDR172W,YDR293C,YDR515W,YEL015W,YEL061C,YER018C,YFL039C,YGL049C,YGL061C,YGL245W,YGR080W,YGR155W,YGR185C,YGR234W,YGR271W,YHL034C,YHR186C,YIL038C,YIL144W,YJR089W,YJR112W,YJR137C,YKL035W,YKL079W,YKL181W,YKR054C,YKR082W,YKR083C,YLR045C,YLR175W,YLR192C,YLR212C,YLR244C,YLR249W,YLR254C,YLR270W…	GO:0099080
nucleoplasm	5368937452067842	YAL011W,YAL021C,YAL034C,YAL043C,YBL004W,YBL023C,YBL052C,YBL054W,YBR060C,YBR154C,YBR198C,YBR231C,YCR033W,YDL014W,YDL140C,YDR026C,YDR138W,YDR190C,YDR207C,YDR289C,YDR301W,YDR334W,YDR359C,YDR485C,YER164W,YFL024C,YFL039C,YGL070C,YGL127C,YGL131C,YGL151W,YGL201C,YGL244W,YGL252C,YGR103W,YGR274C,YHR167W,YHR197W,YIL021W,YIL112W,YIL143C,YJR093C,YKL009W,YKL074C,YKR062W,YLL022C,YLR002C,YLR071C,YLR085C,YLR277C…	GO:0005654
membrane-enclosed lumen	9510008892996008	YAL011W,YAL021C,YAL034C,YAL043C,YBL004W,YBL013W,YBL023C,YBL033C,YBL034C,YBL052C,YBL054W,YBR057C,YBR060C,YBR142W,YBR154C,YBR198C,YBR211C,YBR231C,YBR245C,YBR251W,YBR257W,YBR275C,YCR003W,YCR016W,YCR033W,YCR057C,YDL002C,YDL014W,YDL028C,YDL056W,YDL074C,YDL107W,YDL123W,YDL140C,YDL156W,YDL188C,YDR026C,YDR036C,YDR043C,YDR060W,YDR138W,YDR156W,YDR190C,YDR207C,YDR221W,YDR226W,YDR227W,YDR258C,YDR280W,YDR285W…	GO:0031974
organelle lumen	9510008892996008	YAL011W,YAL021C,YAL034C,YAL043C,YBL004W,YBL013W,YBL023C,YBL033C,YBL034C,YBL052C,YBL054W,YBR057C,YBR060C,YBR142W,YBR154C,YBR198C,YBR211C,YBR231C,YBR245C,YBR251W,YBR257W,YBR275C,YCR003W,YCR016W,YCR033W,YCR057C,YDL002C,YDL014W,YDL028C,YDL056W,YDL074C,YDL107W,YDL123W,YDL140C,YDL156W,YDL188C,YDR026C,YDR036C,YDR043C,YDR060W,YDR138W,YDR156W,YDR190C,YDR207C,YDR221W,YDR226W,YDR227W,YDR258C,YDR280W,YDR285W…	GO:0043233
intracellular organelle lumen	9510008892996008	YAL011W,YAL021C,YAL034C,YAL043C,YBL004W,YBL013W,YBL023C,YBL033C,YBL034C,YBL052C,YBL054W,YBR057C,YBR060C,YBR142W,YBR154C,YBR198C,YBR211C,YBR231C,YBR245C,YBR251W,YBR257W,YBR275C,YCR003W,YCR016W,YCR033W,YCR057C,YDL002C,YDL014W,YDL028C,YDL056W,YDL074C,YDL107W,YDL123W,YDL140C,YDL156W,YDL188C,YDR026C,YDR036C,YDR043C,YDR060W,YDR138W,YDR156W,YDR190C,YDR207C,YDR221W,YDR226W,YDR227W,YDR258C,YDR280W,YDR285W…	GO:0070013
chromatin	1.79645e+16	YAL011W,YBL052C,YBL054W,YBR198C,YBR231C,YBR245C,YCR033W,YDL002C,YDL056W,YDL074C,YDL156W,YDR026C,YDR043C,YDR190C,YDR207C,YDR289C,YDR303C,YDR334W,YDR485C,YER147C,YER164W,YFL013C,YFL039C,YGL058W,YGL090W,YGL131C,YGL133W,YGL244W,YGL252C,YIL031W,YIL112W,YIL126W,YJL109C,YJL115W,YJL168C,YJL184W,YKR008W,YLR032W,YLR052W,YLR085C,YLR399C,YLR418C,YML010W,YML041C,YMR044W,YMR075W,YMR076C,YNL030W,YNL031C,YNL059C…	GO:0000785
INO80-type complex	1.15591e+16	YAL011W,YBR231C,YDL002C,YDR190C,YDR334W,YDR485C,YFL013C,YFL039C,YLR052W,YLR085C,YLR399C,YML041C,YNL059C,YOR189W	GO:0097346
polysome	1.24418e+16	YAL005C,YCL037C,YCR059C,YDL229W,YDR152W,YDR515W,YGR078C,YHR077C,YLL024C,YLL032C,YMR080C,YNL209W,YNL255C,YOR198C,YPL037C,YPL106C	GO:0005844
nuclear chromatin	2965550222208919	YAL011W,YBL052C,YBL054W,YBR198C,YBR231C,YBR245C,YCR033W,YDL002C,YDL056W,YDL074C,YDL156W,YDR043C,YDR190C,YDR207C,YDR289C,YDR303C,YDR334W,YDR485C,YER147C,YER164W,YFL013C,YFL039C,YGL058W,YGL090W,YGL131C,YGL133W,YIL031W,YIL112W,YIL126W,YJL115W,YJL184W,YKR008W,YLR032W,YLR052W,YLR085C,YLR399C,YML041C,YMR044W,YMR075W,YNL030W,YNL031C,YNL059C,YNL273W,YNL330C,YOL012C,YOL068C,YOR189W,YOR344C,YPL001W,YPL008W…	GO:0000790
ribonucleoprotein granule	490869683494092	YAL021C,YBL105C,YBR025C,YBR143C,YBR160W,YCL037C,YDL140C,YDL160C,YDR172W,YDR293C,YDR515W,YEL015W,YGL049C,YGL245W,YGR155W,YGR185C,YGR234W,YGR271W,YHL034C,YHR186C,YIL038C,YJR137C,YKL035W,YKL181W,YLR192C,YLR244C,YLR249W,YLR270W,YML017W,YNL118C,YNL209W,YNL255C,YNR052C,YOL149W,YOR204W,YPL009C,YPL150W,YPR072W	GO:0035770
cytoplasmic ribonucleoprotein granule	490869683494092	YAL021C,YBL105C,YBR025C,YBR143C,YBR160W,YCL037C,YDL140C,YDL160C,YDR172W,YDR293C,YDR515W,YEL015W,YGL049C,YGL245W,YGR155W,YGR185C,YGR234W,YGR271W,YHL034C,YHR186C,YIL038C,YJR137C,YKL035W,YKL181W,YLR192C,YLR244C,YLR249W,YLR270W,YML017W,YNL118C,YNL209W,YNL255C,YNR052C,YOL149W,YOR204W,YPL009C,YPL150W,YPR072W	GO:0036464
prefoldin complex	5968755576874007	YEL003W,YGR078C,YJL179W,YLR200W,YML094W,YNL153C	GO:0016272
catalytic complex	6071107192090868	YAL011W,YAL016W,YAL021C,YAL023C,YAL034C,YBL046W,YBL052C,YBL054W,YBR055C,YBR057C,YBR114W,YBR128C,YBR154C,YBR160W,YBR198C,YBR231C,YBR245C,YBR257W,YCR033W,YDL002C,YDL013W,YDL040C,YDL097C,YDL126C,YDL140C,YDL190C,YDR138W,YDR156W,YDR190C,YDR207C,YDR280W,YDR289C,YDR293C,YDR303C,YDR306C,YDR334W,YDR359C,YDR394W,YDR416W,YDR478W,YDR485C,YER013W,YER054C,YER070W,YER164W,YFL009W,YFL013C,YFL024C,YFL039C,YFR010W…	GO:1902494
chromosomal region	1.02842e+16	YBL034C,YBL052C,YBR060C,YBR088C,YBR211C,YBR275C,YDL013W,YDL028C,YDL074C,YDL188C,YDR138W,YDR227W,YDR285W,YDR440W,YEL061C,YER018C,YGL058W,YGL061C,YGL133W,YHR031C,YIL144W,YJL115W,YJL184W,YJR089W,YJR112W,YKR082W,YKR083C,YKR101W,YLL022C,YLR032W,YLR045C,YLR052W,YLR175W,YLR288C,YML036W,YML062C,YML065W,YMR117C,YMR224C,YNL031C,YNL139C,YOL068C,YOR080W,YOR209C,YOR269W,YPL001W,YPL018W,YPL174C,YPL268W,YPR018W	GO:0098687
cytoskeleton	1.88297e+16	YAL016W,YAL029C,YAR018C,YBL007C,YBL034C,YBL063W,YBL105C,YBR118W,YBR211C,YBR234C,YBR260C,YCL014W,YCL024W,YDL028C,YDL058W,YDL239C,YDR348C,YDR388W,YEL061C,YER071C,YFL039C,YFL047W,YGL061C,YGL170C,YGR052W,YGR080W,YGR086C,YGR098C,YHR023W,YHR061C,YIL095W,YJL020C,YJR053W,YJR089W,YKL079W,YKR054C,YKR083C,YLL003W,YLR045C,YLR175W,YLR212C,YLR254C,YLR314C,YLR319C,YLR342W,YLR410W,YML124C,YMR109W,YMR198W,YNL084C…	GO:0005856
mating projection tip	2.43651e+16	YAL016W,YBL007C,YBL085W,YBR023C,YBR260C,YDL126C,YDR348C,YDR388W,YER071C,YER155C,YGL099W,YGR080W,YGR238C,YHR061C,YIL068C,YIL095W,YIL159W,YJL095W,YKL079W,YLR166C,YLR206W,YLR319C,YLR371W,YMR109W,YNL084C,YNL106C,YNL138W,YNL271C,YNL279W,YNR052C,YOR326W,YPL140C,YPR055W	GO:0043332
nuclear DNA-directed RNA polymerase complex	2.49834e+16	YAL021C,YBR154C,YBR198C,YDL140C,YDR138W,YDR156W,YDR289C,YGL070C,YGL244W,YGR274C,YIL021W,YIL143C,YIR008C,YKR062W,YLR418C,YNL102W,YNL113W,YNR003C,YOL145C,YOR207C,YOR341W,YPR010C,YPR187W,YPR190C	GO:0055029
Swr1 complex	3269954208541158	YAL011W,YBR231C,YDR190C,YDR334W,YDR485C,YFL039C,YLR085C,YLR399C,YML041C	GO:0000812
DNA-directed RNA polymerase complex	4058714767076833	YAL021C,YBR154C,YBR198C,YDL140C,YDR138W,YDR156W,YDR289C,YGL070C,YGL244W,YGR274C,YIL021W,YIL143C,YIR008C,YKR062W,YLR418C,YNL102W,YNL113W,YNR003C,YOL145C,YOR207C,YOR341W,YPR010C,YPR187W,YPR190C	GO:0000428
RNA polymerase complex	4058714767076833	YAL021C,YBR154C,YBR198C,YDL140C,YDR138W,YDR156W,YDR289C,YGL070C,YGL244W,YGR274C,YIL021W,YIL143C,YIR008C,YKR062W,YLR418C,YNL102W,YNL113W,YNR003C,YOL145C,YOR207C,YOR341W,YPR010C,YPR187W,YPR190C	GO:0030880

### Sheet: biological process
GO Term	p.val (Holm-Bonferroni)	Genes	GO ID
nucleobase-containing compound metabolic process	4498822870798648	Q0070,YAL001C,YAL021C,YAL034C,YAL038W,YAL043C,YBL004W,YBL005W,YBL013W,YBL021C,YBL023C,YBL052C,YBL054W,YBL055C,YBL076C,YBL105C,YBR020W,YBR055C,YBR057C,YBR060C,YBR084W,YBR088C,YBR114W,YBR136W,YBR142W,YBR143C,YBR150C,YBR154C,YBR160W,YBR198C,YBR242W,YBR245C,YBR257W,YBR275C,YCL050C,YCR033W,YCR057C,YCR084C,YDL002C,YDL013W,YDL014W,YDL033C,YDL036C,YDL056W,YDL074C,YDL126C,YDL140C,YDL160C,YDL182W,YDL185W,Y…	GO:0006139
chromosome organization	4762336054115912	YAL011W,YAL016W,YAL034C,YBL023C,YBL052C,YBL058W,YBL063W,YBR060C,YBR088C,YBR114W,YBR136W,YBR160W,YBR198C,YBR231C,YBR245C,YBR275C,YCR033W,YCR084C,YDL002C,YDL013W,YDL014W,YDL028C,YDL074C,YDL126C,YDL182W,YDR014W,YDR026C,YDR097C,YDR159W,YDR190C,YDR207C,YDR216W,YDR227W,YDR285W,YDR303C,YDR334W,YDR359C,YDR369C,YDR419W,YDR440W,YDR485C,YDR545W,YEL061C,YER030W,YER147C,YER164W,YER190W,YFL008W,YFL013C,YFL024C…	GO:0051276
heterocycle metabolic process	1.37648e+16	Q0070,YAL001C,YAL021C,YAL034C,YAL038W,YAL043C,YBL004W,YBL005W,YBL013W,YBL021C,YBL023C,YBL033C,YBL052C,YBL054W,YBL055C,YBL076C,YBL105C,YBR020W,YBR055C,YBR057C,YBR060C,YBR084W,YBR088C,YBR114W,YBR136W,YBR142W,YBR143C,YBR150C,YBR154C,YBR160W,YBR198C,YBR208C,YBR242W,YBR245C,YBR257W,YBR275C,YCL030C,YCL050C,YCR033W,YCR057C,YCR084C,YDL002C,YDL013W,YDL014W,YDL033C,YDL036C,YDL056W,YDL074C,YDL126C,YDL140C,Y…	GO:0046483
regulation of biological process	1.57737e+16	YAL005C,YAL016W,YAL021C,YAL023C,YAL024C,YAL034C,YBL005W,YBL007C,YBL021C,YBL023C,YBL034C,YBL046W,YBL052C,YBL054W,YBL058W,YBL105C,YBR020W,YBR057C,YBR060C,YBR088C,YBR101C,YBR136W,YBR150C,YBR160W,YBR198C,YBR203W,YBR234C,YBR245C,YBR257W,YBR260C,YBR275C,YBR296C-A,YCL024W,YCL032W,YCL037C,YCR033W,YCR059C,YCR084C,YDL002C,YDL028C,YDL056W,YDL073W,YDL074C,YDL126C,YDL138W,YDL156W,YDL160C,YDL188C,YDL190C,YDR01…	GO:0050789
organic cyclic compound metabolic process	2.88355e+16	Q0070,YAL001C,YAL021C,YAL034C,YAL038W,YAL043C,YBL004W,YBL005W,YBL013W,YBL021C,YBL023C,YBL033C,YBL052C,YBL054W,YBL055C,YBL076C,YBL105C,YBR020W,YBR055C,YBR057C,YBR060C,YBR084W,YBR088C,YBR114W,YBR136W,YBR142W,YBR143C,YBR150C,YBR154C,YBR160W,YBR166C,YBR198C,YBR208C,YBR242W,YBR245C,YBR257W,YBR275C,YCL030C,YCL050C,YCR033W,YCR057C,YCR084C,YDL002C,YDL013W,YDL014W,YDL033C,YDL036C,YDL056W,YDL074C,YDL126C,Y…	GO:1901360
nucleic acid metabolic process	3.95491e+16	Q0070,YAL001C,YAL021C,YAL034C,YAL043C,YBL004W,YBL005W,YBL013W,YBL021C,YBL023C,YBL052C,YBL054W,YBL055C,YBL076C,YBL105C,YBR020W,YBR055C,YBR057C,YBR060C,YBR088C,YBR114W,YBR136W,YBR142W,YBR143C,YBR150C,YBR154C,YBR160W,YBR198C,YBR245C,YBR257W,YBR275C,YCL050C,YCR033W,YCR057C,YCR084C,YDL002C,YDL013W,YDL014W,YDL033C,YDL036C,YDL056W,YDL074C,YDL126C,YDL140C,YDL160C,YDL182W,YDL185W,YDL227C,YDL229W,YDR014W,Y…	GO:0090304
cellular aromatic compound metabolic process	5031379513977175	Q0070,YAL001C,YAL021C,YAL034C,YAL038W,YAL043C,YBL004W,YBL005W,YBL013W,YBL021C,YBL023C,YBL052C,YBL054W,YBL055C,YBL076C,YBL105C,YBR020W,YBR055C,YBR057C,YBR060C,YBR084W,YBR088C,YBR114W,YBR136W,YBR142W,YBR143C,YBR150C,YBR154C,YBR160W,YBR166C,YBR198C,YBR242W,YBR245C,YBR257W,YBR275C,YCL030C,YCL050C,YCR033W,YCR057C,YCR084C,YDL002C,YDL013W,YDL014W,YDL033C,YDL036C,YDL056W,YDL074C,YDL126C,YDL140C,YDL160C,Y…	GO:0006725
mitotic cell cycle	5.87434e+16	YAL016W,YAL021C,YAL024C,YBL023C,YBL034C,YBL063W,YBL105C,YBR017C,YBR088C,YBR160W,YBR267W,YBR275C,YCL014W,YCL024W,YDL028C,YDL056W,YDL074C,YDL126C,YDL188C,YDR014W,YDR159W,YDR388W,YDR419W,YDR440W,YDR457W,YEL061C,YER147C,YER155C,YFL008W,YFL009W,YFL039C,YGL058W,YGL061C,YGL116W,YGL158W,YGL201C,YGR098C,YGR155W,YGR211W,YGR238C,YHR023W,YHR061C,YHR191C,YIL031W,YIL046W,YIL144W,YIL159W,YJL047C,YJL074C,YJL098W…	GO:0000278
negative regulation of biological process	8094498892594327	YAL005C,YAL016W,YAL021C,YBL007C,YBL023C,YBL046W,YBL052C,YBL105C,YBR057C,YBR060C,YBR088C,YBR136W,YBR160W,YBR245C,YBR257W,YBR275C,YBR296C-A,YCL024W,YCL032W,YCR033W,YCR059C,YCR084C,YDL028C,YDL073W,YDL074C,YDL126C,YDL156W,YDL160C,YDL188C,YDR014W,YDR026C,YDR043C,YDR097C,YDR152W,YDR159W,YDR162C,YDR172W,YDR207C,YDR216W,YDR227W,YDR280W,YDR283C,YDR285W,YDR289C,YDR293C,YDR334W,YDR370C,YDR440W,YEL015W,YER07…	GO:0048519
cell cycle	1.34423e+16	YAL016W,YAL018C,YAL021C,YAL024C,YBL023C,YBL034C,YBL046W,YBL058W,YBL063W,YBL105C,YBR017C,YBR023C,YBR057C,YBR060C,YBR088C,YBR136W,YBR160W,YBR211C,YBR245C,YBR267W,YBR275C,YCL014W,YCL024W,YCL032W,YDL028C,YDL056W,YDL074C,YDL126C,YDL156W,YDL188C,YDL239C,YDR014W,YDR097C,YDR159W,YDR168W,YDR200C,YDR207C,YDR283C,YDR285W,YDR293C,YDR303C,YDR369C,YDR388W,YDR419W,YDR440W,YDR457W,YEL061C,YER018C,YER089C,YER147C…	GO:0007049
histone exchange	1520753049482143	YAL011W,YBR231C,YBR245C,YCR084C,YDR190C,YDR334W,YDR440W,YDR485C,YER164W,YJL115W,YJL168C,YLR085C,YLR399C,YML041C	GO:0043486
biological regulation	1.6649e+16	YAL005C,YAL016W,YAL021C,YAL023C,YAL024C,YAL034C,YAL053W,YBL005W,YBL007C,YBL021C,YBL023C,YBL034C,YBL046W,YBL052C,YBL054W,YBL058W,YBL076C,YBL105C,YBR007C,YBR020W,YBR057C,YBR060C,YBR088C,YBR101C,YBR131W,YBR136W,YBR150C,YBR160W,YBR198C,YBR203W,YBR234C,YBR245C,YBR257W,YBR260C,YBR275C,YBR296C-A,YCL014W,YCL024W,YCL032W,YCL037C,YCR033W,YCR059C,YCR084C,YDL002C,YDL013W,YDL018C,YDL028C,YDL056W,YDL073W,YDL07…	GO:0065007
cell cycle process	2607371047730112	YAL016W,YAL018C,YAL021C,YAL024C,YBL023C,YBL034C,YBL058W,YBL063W,YBL105C,YBR017C,YBR023C,YBR057C,YBR060C,YBR088C,YBR136W,YBR160W,YBR211C,YBR245C,YBR275C,YCL014W,YCL024W,YCL032W,YDL028C,YDL056W,YDL074C,YDL126C,YDL188C,YDL239C,YDR014W,YDR097C,YDR168W,YDR200C,YDR285W,YDR293C,YDR303C,YDR369C,YDR388W,YDR419W,YDR440W,YEL061C,YER147C,YER155C,YER164W,YFL008W,YFL009W,YFL039C,YGL058W,YGL061C,YGL116W,YGL127C…	GO:0022402
cellular component organization	3357210697609659	YAL005C,YAL011W,YAL016W,YAL018C,YAL024C,YAL029C,YAL034C,YBL007C,YBL023C,YBL034C,YBL052C,YBL055C,YBL058W,YBL063W,YBL085W,YBL105C,YBR017C,YBR023C,YBR055C,YBR057C,YBR060C,YBR088C,YBR114W,YBR118W,YBR131W,YBR136W,YBR143C,YBR160W,YBR164C,YBR198C,YBR231C,YBR234C,YBR245C,YBR275C,YCL024W,YCR033W,YCR057C,YCR060W,YCR084C,YDL002C,YDL013W,YDL014W,YDL018C,YDL019C,YDL028C,YDL058W,YDL074C,YDL097C,YDL107W,YDL126C…	GO:0016043
regulation of macromolecule metabolic process	3387697218270531	YAL016W,YAL021C,YAL034C,YBL005W,YBL021C,YBL046W,YBL052C,YBL054W,YBL058W,YBL105C,YBR020W,YBR060C,YBR088C,YBR101C,YBR136W,YBR150C,YBR160W,YBR198C,YBR245C,YBR257W,YBR275C,YBR296C-A,YCL032W,YCL037C,YCR033W,YCR059C,YCR084C,YDL002C,YDL028C,YDL056W,YDL073W,YDL074C,YDL126C,YDL160C,YDL188C,YDL190C,YDR026C,YDR043C,YDR097C,YDR138W,YDR152W,YDR159W,YDR162C,YDR168W,YDR172W,YDR190C,YDR207C,YDR211W,YDR216W,YDR22…	GO:0060255
mitotic cell cycle process	4.03142e+16	YAL016W,YAL021C,YAL024C,YBL023C,YBL034C,YBL063W,YBL105C,YBR017C,YBR088C,YBR160W,YBR275C,YCL014W,YCL024W,YDL028C,YDL056W,YDL074C,YDL126C,YDL188C,YDR014W,YDR388W,YDR419W,YDR440W,YEL061C,YER147C,YER155C,YFL008W,YFL009W,YFL039C,YGL058W,YGL116W,YGL158W,YGL201C,YGR098C,YGR155W,YGR211W,YGR238C,YHR023W,YHR061C,YHR191C,YIL031W,YIL046W,YIL144W,YIL159W,YJL047C,YJL074C,YJL098W,YJR053W,YJR089W,YJR140C,YKL022C…	GO:1903047
chromatin organization	4565932935536136	YAL011W,YAL034C,YBL052C,YBR060C,YBR088C,YBR136W,YBR160W,YBR198C,YBR231C,YBR245C,YBR275C,YCR033W,YCR084C,YDL002C,YDL014W,YDL074C,YDL126C,YDL182W,YDR026C,YDR190C,YDR207C,YDR216W,YDR227W,YDR303C,YDR334W,YDR359C,YDR440W,YDR485C,YER030W,YER164W,YFL013C,YFL024C,YFL039C,YGL058W,YGL131C,YGL133W,YGL151W,YGL244W,YGL252C,YGR270W,YGR274C,YHR061C,YIL112W,YIL126W,YJL115W,YJL168C,YJR140C,YKL057C,YKR008W,YKR082W…	GO:0006325
organelle organization	632904178157526	YAL005C,YAL011W,YAL016W,YAL024C,YAL029C,YAL034C,YBL007C,YBL023C,YBL034C,YBL052C,YBL058W,YBL063W,YBL085W,YBL105C,YBR017C,YBR060C,YBR088C,YBR114W,YBR118W,YBR136W,YBR160W,YBR164C,YBR198C,YBR231C,YBR234C,YBR245C,YBR275C,YCL024W,YCR033W,YCR057C,YCR084C,YDL002C,YDL013W,YDL014W,YDL018C,YDL028C,YDL058W,YDL074C,YDL107W,YDL126C,YDL160C,YDL182W,YDL188C,YDL204W,YDL239C,YDR014W,YDR026C,YDR060W,YDR097C,YDR153C…	GO:0006996
DNA conformation change	7738607179858744	YBL023C,YBL052C,YBR060C,YBR088C,YBR245C,YBR275C,YCR084C,YDR014W,YDR026C,YDR190C,YDR227W,YDR303C,YDR334W,YDR440W,YDR545W,YER147C,YER164W,YER190W,YGL058W,YGL201C,YHR031C,YIL031W,YIL126W,YIL143C,YIL177C,YJL092W,YJL115W,YJR140C,YKL057C,YKR082W,YKR101W,YLL022C,YLL066C,YLR032W,YLR086W,YLR430W,YLR467W,YML065W,YML074C,YMR076C,YMR080C,YNL030W,YNL059C,YNL330C,YOL012C,YOL068C,YOR080W,YOR209C,YOR396W,YPL008W…	GO:0071103
regulation of cellular process	1.1651e+16	YAL005C,YAL016W,YAL021C,YAL023C,YAL024C,YAL034C,YBL005W,YBL007C,YBL021C,YBL023C,YBL034C,YBL046W,YBL052C,YBL054W,YBL058W,YBL105C,YBR020W,YBR057C,YBR060C,YBR088C,YBR101C,YBR136W,YBR150C,YBR160W,YBR198C,YBR203W,YBR234C,YBR245C,YBR260C,YBR275C,YBR296C-A,YCL024W,YCL032W,YCL037C,YCR033W,YCR059C,YCR084C,YDL002C,YDL028C,YDL056W,YDL073W,YDL074C,YDL126C,YDL138W,YDL156W,YDL160C,YDL188C,YDL190C,YDR014W,YDR01…	GO:0050794
cellular component organization or biogenesis	1.4194e+16	YAL005C,YAL011W,YAL016W,YAL018C,YAL024C,YAL029C,YAL034C,YAL053W,YBL004W,YBL007C,YBL023C,YBL034C,YBL052C,YBL055C,YBL058W,YBL063W,YBL085W,YBL105C,YBR017C,YBR023C,YBR055C,YBR057C,YBR060C,YBR088C,YBR114W,YBR118W,YBR131W,YBR136W,YBR142W,YBR143C,YBR154C,YBR160W,YBR164C,YBR198C,YBR231C,YBR234C,YBR245C,YBR257W,YBR267W,YBR275C,YCL024W,YCR033W,YCR057C,YCR060W,YCR084C,YDL002C,YDL013W,YDL014W,YDL018C,YDL019C…	GO:0071840
RNA metabolic process	1.47952e+16	Q0070,YAL001C,YAL021C,YAL034C,YAL043C,YBL004W,YBL005W,YBL013W,YBL021C,YBL052C,YBL054W,YBL076C,YBL105C,YBR020W,YBR055C,YBR057C,YBR060C,YBR088C,YBR142W,YBR143C,YBR150C,YBR154C,YBR160W,YBR198C,YBR245C,YBR257W,YCR033W,YCR057C,YCR084C,YDL002C,YDL014W,YDL033C,YDL036C,YDL056W,YDL074C,YDL126C,YDL140C,YDL160C,YDL229W,YDR026C,YDR043C,YDR088C,YDR138W,YDR156W,YDR159W,YDR172W,YDR190C,YDR207C,YDR216W,YDR227W,Y…	GO:0016070
mRNA metabolic process	1.77074e+16	Q0070,YAL021C,YAL043C,YBL105C,YBR055C,YBR057C,YBR160W,YBR257W,YDL160C,YDR088C,YDR138W,YDR159W,YDR172W,YDR280W,YDR289C,YDR293C,YDR301W,YDR370C,YDR416W,YDR478W,YEL015W,YER013W,YER172C,YFL001W,YGL043W,YGL070C,YGL122C,YGL178W,YGL244W,YGR091W,YGR095C,YGR278W,YHL038C,YHR069C,YHR077C,YHR079C,YHR086W,YHR165C,YIL038C,YJL050W,YJL087C,YJR050W,YJR093C,YKL009W,YKL023W,YKL074C,YKL220C,YKR022C,YLL036C,YLR175W,Y…	GO:0016071
regulation of metabolic process	1.95727e+16	YAL016W,YAL021C,YAL034C,YBL005W,YBL021C,YBL046W,YBL052C,YBL054W,YBL058W,YBL105C,YBR020W,YBR060C,YBR088C,YBR101C,YBR136W,YBR150C,YBR160W,YBR198C,YBR245C,YBR257W,YBR275C,YBR296C-A,YCL032W,YCL037C,YCR033W,YCR059C,YCR084C,YDL002C,YDL028C,YDL056W,YDL073W,YDL074C,YDL126C,YDL160C,YDL188C,YDL190C,YDR017C,YDR026C,YDR043C,YDR097C,YDR138W,YDR152W,YDR159W,YDR162C,YDR168W,YDR172W,YDR190C,YDR207C,YDR211W,YDR21…	GO:0019222
nucleosome organization	5.475e+16	YAL011W,YBR160W,YBR231C,YBR245C,YCR084C,YDL002C,YDL182W,YDR190C,YDR303C,YDR334W,YDR440W,YDR485C,YER164W,YFL013C,YIL126W,YJL115W,YJL168C,YJR140C,YKR008W,YLL022C,YLR052W,YLR085C,YLR399C,YML041C,YML074C,YNL030W,YNL059C,YPL127C,YPR018W	GO:0034728
regulation of cellular component organization	8560253595899158	YAL016W,YAL024C,YAL034C,YBL007C,YBL023C,YBL034C,YBL105C,YBR057C,YBR160W,YBR234C,YBR245C,YDL028C,YDL126C,YDL160C,YDL188C,YDR014W,YDR026C,YDR043C,YDR216W,YDR227W,YDR285W,YDR293C,YDR394W,YDR440W,YEL061C,YER071C,YER093C,YER164W,YGL043W,YGL049C,YGL061C,YGL116W,YGL158W,YGL244W,YGL252C,YGR040W,YGR080W,YGR098C,YGR238C,YGR270W,YHR061C,YHR174W,YHR186C,YIL031W,YIL068C,YIL073C,YIL095W,YIL159W,YJL020C,YJL047C…	GO:0051128
negative regulation of cellular process	8873399077090945	YAL005C,YAL016W,YAL021C,YBL007C,YBL023C,YBL046W,YBL052C,YBR057C,YBR060C,YBR088C,YBR136W,YBR160W,YBR245C,YBR275C,YBR296C-A,YCL024W,YCL032W,YCR033W,YCR059C,YCR084C,YDL028C,YDL073W,YDL074C,YDL126C,YDL156W,YDL160C,YDL188C,YDR014W,YDR026C,YDR043C,YDR097C,YDR152W,YDR162C,YDR207C,YDR216W,YDR227W,YDR283C,YDR285W,YDR289C,YDR293C,YDR440W,YER071C,YER089C,YER155C,YER164W,YFR010W,YGL043W,YGL058W,YGL073W,YGL11…	GO:0048523
regulation of primary metabolic process	2.29803e+16	YAL016W,YAL021C,YAL034C,YBL005W,YBL021C,YBL046W,YBL052C,YBL054W,YBL058W,YBL105C,YBR020W,YBR060C,YBR088C,YBR101C,YBR150C,YBR160W,YBR198C,YBR245C,YBR275C,YBR296C-A,YCL032W,YCL037C,YCR033W,YCR059C,YCR084C,YDL002C,YDL028C,YDL056W,YDL073W,YDL074C,YDL126C,YDL160C,YDL188C,YDL190C,YDR017C,YDR026C,YDR043C,YDR097C,YDR138W,YDR152W,YDR162C,YDR168W,YDR190C,YDR207C,YDR211W,YDR216W,YDR227W,YDR283C,YDR285W,YDR29…	GO:0080090
regulation of organelle organization	2.53283e+16	YAL016W,YAL024C,YAL034C,YBL007C,YBL023C,YBL034C,YBL105C,YBR160W,YBR234C,YBR245C,YDL028C,YDL126C,YDL160C,YDL188C,YDR014W,YDR026C,YDR216W,YDR227W,YDR285W,YDR440W,YEL061C,YER071C,YER093C,YER164W,YGL061C,YGL116W,YGL158W,YGL244W,YGL252C,YGR080W,YGR098C,YGR238C,YGR270W,YHR061C,YHR174W,YIL031W,YIL068C,YIL073C,YIL095W,YIL159W,YJL020C,YJL047C,YJL115W,YJL168C,YJR053W,YJR089W,YJR138W,YJR140C,YKL022C,YKL092C…	GO:0033043
ATP-dependent chromatin remodeling	2809186777072305	YAL011W,YBR231C,YBR245C,YCR084C,YDR190C,YDR303C,YDR334W,YDR440W,YDR485C,YER164W,YIL126W,YJL115W,YJL168C,YKR008W,YLR085C,YLR399C,YML041C,YNL059C	GO:0043044
regulation of nitrogen compound metabolic process	2.88536e+16	YAL016W,YAL021C,YAL034C,YBL005W,YBL021C,YBL046W,YBL052C,YBL054W,YBL058W,YBL105C,YBR020W,YBR060C,YBR088C,YBR101C,YBR150C,YBR160W,YBR198C,YBR245C,YBR275C,YBR296C-A,YCL032W,YCL037C,YCR033W,YCR059C,YCR084C,YDL002C,YDL028C,YDL056W,YDL073W,YDL074C,YDL126C,YDL160C,YDL188C,YDL190C,YDR026C,YDR043C,YDR097C,YDR138W,YDR152W,YDR162C,YDR168W,YDR190C,YDR207C,YDR211W,YDR216W,YDR227W,YDR283C,YDR285W,YDR293C,YDR30…	GO:0051171
regulation of response to stimulus	3150682696822574	YAL023C,YBL005W,YBL046W,YBR160W,YCR033W,YCR059C,YCR084C,YDL028C,YDL073W,YDL156W,YDR043C,YDR122W,YDR152W,YDR162C,YDR168W,YDR170C,YDR200C,YDR283C,YER089C,YER093C,YER155C,YGL008C,YGL073W,YGL195W,YGL244W,YGL253W,YHR206W,YJL092W,YJL095W,YJR031C,YJR053W,YJR138W,YKR026C,YLR096W,YLR178C,YLR362W,YLR371W,YLR418C,YLR433C,YML010W,YMR052W,YNR031C,YOL078W,YOL145C,YOR018W,YOR043W,YOR281C,YPL074W,YPL127C,YPL140C…	GO:0048583
chromatin remodeling	3687358458329724	YAL011W,YAL034C,YBL052C,YBR060C,YBR088C,YBR231C,YBR245C,YBR275C,YCR084C,YDL002C,YDR026C,YDR190C,YDR207C,YDR227W,YDR303C,YDR334W,YDR440W,YDR485C,YER030W,YER164W,YFL013C,YIL126W,YJL115W,YJL168C,YKL057C,YKR008W,YKR082W,YKR101W,YLR052W,YLR085C,YLR399C,YML041C,YML065W,YMR044W,YMR080C,YNL059C,YNL330C,YOL012C,YOL068C,YOR080W,YOR189W,YOR209C,YPL181W,YPR162C	GO:0006338
regulation of cellular metabolic process	3.71215e+16	YAL016W,YAL021C,YAL034C,YBL005W,YBL021C,YBL046W,YBL052C,YBL054W,YBL058W,YBL105C,YBR020W,YBR060C,YBR088C,YBR101C,YBR136W,YBR150C,YBR160W,YBR198C,YBR245C,YBR275C,YBR296C-A,YCL032W,YCL037C,YCR033W,YCR059C,YCR084C,YDL002C,YDL028C,YDL056W,YDL073W,YDL074C,YDL126C,YDL160C,YDL188C,YDL190C,YDR017C,YDR026C,YDR043C,YDR097C,YDR138W,YDR152W,YDR162C,YDR168W,YDR190C,YDR207C,YDR211W,YDR216W,YDR227W,YDR283C,YDR28…	GO:0031323
regulation of cell cycle	3.79558e+16	YAL016W,YAL021C,YAL024C,YBL046W,YBR136W,YBR160W,YBR275C,YCL024W,YCL032W,YDL028C,YDL074C,YDL156W,YDR014W,YDR168W,YDR283C,YDR285W,YDR293C,YDR303C,YDR440W,YEL061C,YER089C,YER155C,YGL058W,YGL061C,YGL116W,YGL158W,YGL178W,YGL197W,YGR040W,YGR098C,YGR155W,YGR238C,YHR061C,YHR155W,YIL031W,YIL050W,YIL073C,YJL047C,YJL168C,YJR053W,YJR066W,YJR089W,YKL022C,YKL092C,YKR083C,YLR079W,YLR263W,YLR288C,YLR371W,YML065W…	GO:0051726
protein-containing complex subunit organization	3899757317700261	YAL005C,YAL011W,YBL007C,YBL023C,YBL063W,YBR055C,YBR060C,YBR131W,YBR143C,YBR160W,YBR198C,YBR231C,YBR234C,YBR245C,YCL024W,YCR057C,YCR060W,YCR084C,YDL002C,YDL058W,YDL097C,YDL126C,YDL182W,YDL229W,YDR060W,YDR088C,YDR172W,YDR190C,YDR303C,YDR320C,YDR322C-A,YDR334W,YDR359C,YDR388W,YDR394W,YDR416W,YDR440W,YDR485C,YEL003W,YEL061C,YER013W,YER071C,YER164W,YER172C,YFL013C,YFL023W,YGL008C,YGL043W,YGL049C,YGL06…	GO:0043933
catabolic process	4.05715e+16	YAL005C,YAL021C,YAL023C,YAL038W,YBL055C,YBL058W,YBL105C,YBR020W,YBR041W,YBR101C,YBR114W,YBR128C,YBR131W,YBR160W,YBR164C,YBR208C,YBR242W,YBR257W,YCL050C,YDL013W,YDL019C,YDL097C,YDL109C,YDL126C,YDL137W,YDL160C,YDL168W,YDL188C,YDL190C,YDL192W,YDR036C,YDR159W,YDR170C,YDR172W,YDR216W,YDR272W,YDR280W,YDR283C,YDR293C,YDR294C,YDR306C,YDR370C,YDR380W,YDR394W,YDR421W,YDR457W,YEL013W,YEL015W,YER073W,YER086W…	GO:0009056
